# Desiccation-driven senescence and its repression in *Xerophyta schlechteri* are regulated at extremely low water contents

**DOI:** 10.1101/2021.06.04.447054

**Authors:** Astrid L. Radermacher, Brett Williams, Arash Iranzadeh, Halford Dace, Sagadevan Mundree, Henk W.M. Hilhorst, Jill M. Farrant

## Abstract

- Vegetative desiccation tolerance, the ability to survive loss of over 90% of cellular water, is an extremely rare trait in Angiosperms. *Xerophyta schlechteri* survives such extreme water deficit by entering prolonged quiescence and suppressing drought-induced senescence in most of the leaf area, except the apical tip. Information on the molecular regulation of senescence in such plants is scarce and this is the first study to investigate such regulation in senescing and non-senescing tissues of the same leaf.
- Genome-wide RNA sequencing enabled comparison of senescent and non-senescent tissues during desiccation and early rehydration, establishment of the water content range in which senescence is initiated and identification of molecular mechanisms employed to bring about cellular death.
- Senescence-associated genes (*Xs*SAG) specific to this species were identified and two potential regulatory sites were enriched in regions upstream to these *Xs*SAGs, allowing us to create a model of senescence regulation in *X. schlechteri* based on homology with known Arabidopsis senescence regulators.
- We hypothesise that desiccation-driven senescence occurs as a result of a convergence of signals around MAPK6 to trigger WRKY-mediated ethylene synthesis and *Xs*SAG expression, not unlike aging and stress-related senescence in Arabidopsis, but at remarkably lower water contents (<35% RWC).
