## Supplementary material for "Desiccation-driven senescence and its repression in *Xerophyta schlechteri* are regulated at extremely low water contents": senescence_subnetwork_crcgtw

### Sheet: Sheet1
Query_ID	TomTom ID	Gene ID	X. schlechteri ID	Optimal offset	p-value	E-value	Overlap	Query consensus	Target consensus	Orientation
CRCGTW	MA0930.1	ABF3		1	0.0121962	5.96396	6	CACGTT	ACACGTGT	+
CRCGTW	MA0931.1	ABI5	Xvis03_213691	3	0.0167401	8.18593	6	CACGTT	TGACACGTGG	+
CRCGTW	MA0959.1	AIB (BHLH)		1	0.0111006	5.42822	6	CACGTT	GCACGTGC	+
CRCGTW	MA0956.1	BEE2		2	0.0183882	8.99185	6	CACGTT	AGCACGTGCT	+
CRCGTW	MA0960.1	BHLH104		2	0.0183882	8.99185	6	CACGTT	GGCACGTGCC	+
CRCGTW	MA0958.1	BHLH13	Xvis03_204378; Xvis03_222948; Xvis03_211193	1	0.0121962	5.96396	6	CACGTT	GCACGTGC	+
CRCGTW	MA0957.1	BHLH3		1	0.0121962	5.96396	6	CACGTT	GCACGTGC	+
CRCGTW	MA0962.1	BHLH34		1	0.0111006	5.42822	6	CACGTT	GCACGTGG	+
CRCGTW	MA0963.1	BHLH78		1	0.0121962	5.96396	6	CACGTT	GCACGTGC	+
CRCGTW	MA0964.1	BIM1	Xvis03_223143	1	0.0202555	9.90493	6	CACGTT	GCACGTGACC	+
CRCGTW	MA0965.1	BIM2	Xvis03_203332; Xvis03_223142	2	0.0167401	8.18593	6	CACGTT	GGCACGTGCC	+
CRCGTW	MA0966.1	BIM3		2	0.0153122	7.48767	6	CACGTT	AGCACGTGCT	+
CRCGTW	MA0969.1	CMTA2		4	0.0186451	9.11747	5	CACGTT	AAACCGCGT	+
CRCGTW	MA0970.1	CMTA3		1	0.0127361	6.22795	6	CACGTT	CCGCGTTAC	+
CRCGTW	MA0566.1	MYC2	Xvis03_216854; Xvis03_218694; Xvis03_218787	1	0.0134344	6.56941	6	CACGTT	GCACGTGC	+
CRCGTW	MA0568.1	MYC3		1	0.0148625	7.26778	6	CACGTT	GCACGTGC	+
CRCGTW	MA0569.1	MYC4	Xvis03_216855; Xvis03_201608; Xvis03_218693	1	0.0121962	5.96396	6	CACGTT	ACACGTGC	+
CRCGTW	MA0935.1	NAC025		0	0.00859252	4.20174	6	CACGTT	TACGTAAC	+
CRCGTW	MA1045.1	NAC043		2	0.0129395	6.32742	6	CACGTT	TTTACGTAAT	-
CRCGTW	MA0937.1	NAC055		1	0.00124007	0.606394	6	CACGTT	ACACGTAA	+
CRCGTW	MA1033.1	OJ1058_F05.8		1	0.0121962	5.96396	6	CACGTT	ACACGTGT	+
CRCGTW	MA0988.1	PHYPADRAFT_143875		2	0.0167401	8.18593	6	CACGTT	CGCACGTGCG	+
CRCGTW	MA1021.1	PHYPADRAFT_48267		1	0.0121962	5.96396	6	CACGTT	CCACGTGC	+
CRCGTW	MA0561.1	PIF4		0	0.0134344	6.56941	6	CACGTT	CACGTGGC	+
CRCGTW	MA0562.1	PIF5		1	0.0180755	8.83892	6	CACGTT	TCACGTGG	+
CRCGTW	MA1061.1	SPT		2	0.0168508	8.24006	6	CACGTT	CCCACGTGC	+
CRCGTW	MA0129.1	TGA1A	Xvis03_217288	1	0.0173905	8.50395	6	CACGTT	TGACGTA	-
CRCGTW	MA1411.1	TSAR1		2	0.0167401	8.18593	6	CACGTT	AGCACGTGCG	+
CRCGTW	MA1412.1	TSAR2		2	0.0183882	8.99185	6	CACGTT	TGCACGTGCG	+
CRCGTW	MA1074.1	UNE10	Xvis03_220116	1	0.0121962	5.96396	6	CACGTT	CCACGTGC	+
# Tomtom (Motif Comparison Tool): Version 5.0.5 compiled on Jul 15 2019 at 00:32:01
# The format of this file is described at http://meme-suite.org//doc/tomtom-output-format.html.
# tomtom -no-ssc -oc . -verbosity 1 -min-overlap 5 -mi 1 -dist pearson -evalue -thresh 10.0 query_motifs db/JASPAR/JASPAR2018_CORE_plants_non-redundant.meme
