## Supplementary material for "Desiccation-driven senescence and its repression in *Xerophyta schlechteri* are regulated at extremely low water contents": nonredundant GO terms

### Sheet: Sheet1
Cluster	Description	o/e	qval	Significance	Number of categories	representative GO term
1	translational elongation	0.253333	1e-05	***	6	6414
	biological_process	0.06	0.0257	*	1	8150
	metabolic process	0.07	1.6e-06	***	1	8152
	cellular process	0.08	7.27e-15	***	1	9987
	energy coupled proton transport, down electrochemical gradient	0.28	0.00827	***	1	15985
	biosynthetic process	0.16	3.4e-39	***	1	9058
	protein folding	0.13	0.0331	*	1	6457
	cellular metabolic process	0.09	7.96e-20	***	1	44237
	primary metabolic process	0.08	4.57e-14	***	1	44238
	gene expression	0.175	2.76e-25	***	2	10467
	macromolecule metabolic process	0.1	5.14e-21	***	1	43170
	heterocycle metabolic process	0.12	0.0398	*	1	46483
	protein metabolic process	0.11	2.9e-21	***	1	19538
	purine ribonucleotide biosynthetic process	0.29087	0.0193749	***	23	9152
2	embryo development	0.695	0.0098778	***	2	9790
	developmental process	0.39	0.0197	*	1	32502
	ion transmembrane transport	0.23	0.037525	*	4	34220
	hydrogen transport	0.2	0.0308	*	1	6818
4	cellular process	0.07	0.0199	*	1	9987
	ribonucleoprotein complex biogenesis	0.19	0.0219	*	1	22613
	tetrapyrrole biosynthetic process	0.416	0	***	5	33014
	biosynthetic process	0.11	0	***	1	9058
	lipoprotein metabolic process	0.26	0.0443	*	1	42157
	photosynthesis	0.16	0.0376	*	1	15979
	nitrogen compound metabolic process	0.1	0	***	1	6807
	cofactor metabolic process	0.18	0.0006	***	1	51186
	cellular metabolic process	0.07	0.0001	***	1	44237
	macromolecule metabolic process	0.07	0.0074	***	1	43170
	lipoprotein biosynthetic process	0.26	0.0443	*	2	42158
	heterocycle metabolic process	0.15	0.0002	***	1	46483
	cofactor biosynthetic process	0.25	0.0001	***	1	51188
	ncRNA metabolic process	0.23875	0.00691875	***	16	34660
	gene expression	0.1	0.0034	***	2	10467
	cellular nitrogen compound metabolic process	0.11	0	***	1	34641
	cellular amine metabolic process	0.11	0.0443	*	1	44106
	tetrapyrrole metabolic process	0.63	0	***	1	33013
	amino acid activation	0.165	0.0208	***	2	43038
	cellular biosynthetic process	0.1975	5e-05	***	4	44249
5	protein catabolic process	0.27	0.000374	***	8	30163
	regulation of organelle organization	0.63	0.0287	*	1	33043
	cellular localization	0.24	5.73e-05	***	1	51641
	cofactor biosynthetic process	0.27	0.0451	*	1	51188
	RNA splicing	0.5	0.011	*	5	8380
	regulation of ARF protein signal transduction	0.38	0.0496	*	1	32012
	transcription from RNA polymerase II promoter	0.538462	0.013997	*	3	6366
	vesicle-mediated transport	0.203297	0.020892	*	1	16192
	mRNA metabolic process	0.297872	0.025266	*	1	16071
	intracellular transport	0.251497	0.00022455	***	5	46907
	transcription initiation from RNA polymerase II promoter	0.6	0.017061	*	1	6367
	proteolysis	0.177177	0.026449	*	1	6508
	protein localization	0.229508	0.0012004	***	3	8104
	macromolecule localization	0.220513	0.0023722	***	1	33036
6	transport	0.126667	0.0178	*	3	6810
	response to wounding	1	0.033	*	1	9611
	carbohydrate catabolic process	0.2	0.0184	*	6	16052
	localization	0.12	0.0277	*	1	51179
	catabolic process	0.14	0.0483	*	1	9056
	coenzyme A metabolic process	0.56	0.033	*	1	15936
	lipid oxidation	1	0.033	*	1	34440
7	post-Golgi vesicle-mediated transport	1	0.00267	***	2	6892
	ncRNA metabolic process	0.194	0.00591343	***	5	34660
	ribosome biogenesis	0.175	0.0313	*	2	42254
	nitrogen compound metabolic process	0.1	4.78e-08	***	1	6807
	macromolecule metabolic process	0.06	0.0193	*	1	43170
	amino acid activation	0.122	0.0208447	***	5	43038
	microtubule-based movement	0.19	0.00362	***	1	7018
	microtubule-based process	0.18	0.000536	***	1	7017
	gene expression	0.08	0.0295	*	1	10467
	mismatch repair	0.254	6.8338e-05	***	5	6298
	cellular amine metabolic process	0.11	0.00911	***	1	44106
	amine metabolic process	0.1	0.0196	*	1	9308
	cellular ketone metabolic process	0.09	0.0295	*	1	42180
	nucleic acid metabolic process	0.1175	0.0105756	***	8	90304
8	reproduction	0.4559	8.06e-13	***	1	3
	cell recognition	0.4559	8.06e-13	***	1	8037
	response to organic substance	0.3214	0.0214	*	2	10033
	reproductive process	0.4559	8.06e-13	***	4	22414
	multicellular organismal process	0.3605	1.15e-09	***	1	32501
	(obsolete) cellular process involved in reproduction	0.4559	8.06e-13	***	1	48610
	multi-organism process	0.4306	4.96e-12	***	1	51704
	post-translational protein modification	0.13218	0.00021606	***	5	43687
	cell communication	0.4247	7e-12	***	1	7154
	phosphorus metabolic process	0.133	0.000105	***	1	6793
	macromolecule modification	0.1261	0.000473	***	1	43412
	response to endogenous stimulus	0.3214	0.0214	*	1	9719
9	(obsolete) oxygen and reactive oxygen species metabolic process	0.4545	0.0172	*	1	6800
	superoxide metabolic process	0.4545	0.0172	*	1	6801
	biological_process	0.0653	0.002	***	1	8150
	monovalent inorganic cation transport	0.10755	0.0336	*	4	15672
	localization	0.0822	0.0213	*	1	51179
	regulation of biological quality	0.1304	0.0229	*	1	65008
	cellular homeostasis	0.1385	0.0345	*	3	19725
10	(obsolete) GTP catabolic process	0.4483	0	***	1	6184
	photosynthesis	0.5484	0	***	1	15979
	protein polymerization	0.346533	0.00346667	***	3	51258
	GTP metabolic process	0.262213	0.0016625	***	8	46039
	lipid biosynthetic process	0.202333	0.0115667	*	3	8610
	nucleobase-containing compound catabolic process	0.374217	0.000191667	***	12	34655
	regulation of cyclin-dependent protein serine/threonine kinase activity	0.5714	0.0316	*	1	79
11	reproduction	0.18	0.000359	***	1	3
	protein phosphorylation	0.391818	0.0287252	***	11	6468
	biological_process	0.04	0.00932	***	1	8150
	metabolic process	0.05	0.00193	***	1	8152
	reproductive process	0.18	0.000359	***	4	22414
	multicellular organismal process	0.14	0.0029	***	1	32501
	(obsolete) cellular process involved in reproduction	0.18	0.000359	***	1	48610
	multi-organism process	0.17	0.000625	***	1	51704
	cell recognition	0.18	0.000359	***	1	8037
	cell communication	0.16	0.000685	***	1	7154
	monosaccharide metabolic process	0.112222	0.0224867	***	9	5996
	generation of precursor metabolites and energy	0.11	0.0208	*	1	6091
	coenzyme metabolic process	0.12	0.0499	*	1	6732
	phosphorus metabolic process	0.06	0.000219	***	1	6793
	macromolecule modification	0.05	0.028	*	1	43412
	oxidation-reduction process	0.06	0.0175	*	1	55114
	alcohol metabolic process	0.385	0.039	*	4	6066
12	glycine catabolic process	0.75	0.0146	*	2	6546
