## Supplementary material for "Desiccation-driven senescence and its repression in *Xerophyta schlechteri* are regulated at extremely low water contents": senescence subnetwork gtcaahs

### Sheet: Sheet1
Query_ID	TomTom ID	Gene ID	X. schlechteri ID	Optimal offset	p-value	E-value	Overlap	Query consensus	Target consensus	Orientation
GTCAAHS	MA1165.1	AT1G49560		0	0.0143372	7.01087	7	GTCAAAG	ATCAAAGATTC	+
GTCAAHS	MA1390.1	AT1G68670		2	0.0195467	9.55836	7	GTCAAAG	GAATCAAAGATTC	+
GTCAAHS	MA1306.1	WRKY11	Xvis03_201752; Xvis03_213823; Xvis03_205846; Xvis03_205928; Xvis03_214066	5	0.00201344	0.984573	7	GTCAAAG	AAAAAGTCAACGCT	-
GTCAAHS	MA1075.1	WRKY12		1	0.00060737	0.297004	7	GTCAAAG	GGTCAACG	-
GTCAAHS	MA1314.1	WRKY14		4	0.0021228	1.03805	7	GTCAAAG	AAAAGTCAACGAT	+
GTCAAHS	MA1076.1	WRKY15		2	0.000258629	0.126469	7	GTCAAAG	AGGTCAACGC	+
GTCAAHS	MA1299.1	WRKY17		5	0.00290957	1.42278	7	GTCAAAG	AAAAAGTCAACGCC	+
GTCAAHS	MA1077.1	WRKY18		3	0.00245662	1.20129	7	GTCAAAG	ATGGTCAACG	+
GTCAAHS	MA1078.1	WRKY2	Xvis03_212849	2	0.00315579	1.54318	6	GTCAAAG	CGGTCAAC	+
GTCAAHS	MA1295.1	WRKY20	Xvis03_200083; Xvis03_218672	4	0.000871237	0.426035	7	GTCAAAG	AATAGTCAACGTT	-
GTCAAHS	MA1079.1	WRKY21		3	0.000681506	0.333256	7	GTCAAAG	AAGGTCAACG	+
GTCAAHS	MA1303.1	WRKY22		4	0.00303733	1.48525	7	GTCAAAG	AAAAGTCAACGAT	+
GTCAAHS	MA1080.1	WRKY23	Xvis03_221572; Xvis03_203616; Xvis03_203836; Xvis03_211583	1	0.000340811	0.166657	7	GTCAAAG	AGTCAACG	+
GTCAAHS	MA1315.1	WRKY24		6	0.00242561	1.18612	7	GTCAAAG	AAAAAAGTCAACGA	-
GTCAAHS	MA1081.1	WRKY25		2	0.00525782	2.57107	6	GTCAAAG	CGGTCAAC	+
GTCAAHS	MA1297.1	WRKY26	Xvis03_209784	4	0.00193609	0.946748	7	GTCAAAG	AAAAGTCAACGGT	+
GTCAAHS	MA1318.1	WRKY27		4	0.00330806	1.61764	7	GTCAAAG	AAAAGTCAACGAT	-
GTCAAHS	MA1311.1	WRKY28	Xvis03_211038	4	0.00131489	0.642981	7	GTCAAAG	AAAAGTCAACGAT	-
GTCAAHS	MA1298.1	WRKY29		4	0.00217318	1.06268	7	GTCAAAG	AAAAGTCAACG	+
GTCAAHS	MA1309.1	WRKY3	Xvis03_200369; Xvis03_208183; Xvis03_215320; Xvis03_206017; Xvis03_219578	4	0.000693995	0.339363	7	GTCAAAG	AAAAGTCAACG	+
GTCAAHS	MA1083.1	WRKY30		1	0.000751577	0.367521	7	GTCAAAG	GGTCAACGCT	+
GTCAAHS	MA1307.1	WRKY31		12	0.00472186	2.30899	7	GTCAAAG	GGATAAAAAAAAGTCAACG	+
GTCAAHS	MA1301.1	WRKY33	Xvis03_210468; Xvis03_221299	4	0.000693995	0.339363	7	GTCAAAG	AAAAGTCAACG	+
GTCAAHS	MA1084.1	WRKY38		1	0.000730477	0.357203	7	GTCAAAG	GGTCAACG	-
GTCAAHS	MA1085.2	WRKY40	Xvis03_201790; Xvis03_219584; Xvis03_214127; Xvis03_205822	3	0.00590731	2.88868	7	GTCAAAG	AAAGTCAAAA	+
GTCAAHS	MA1310.1	WRKY42	Xvis03_223134	4	0.00594969	2.9094	7	GTCAAAG	AAAAGTCAACGCTAATTAAAA	-
GTCAAHS	MA1086.1	WRKY43		2	0.00206797	1.01124	7	GTCAAAG	AAGTCAACAC	+
GTCAAHS	MA1087.1	WRKY45		1	0.000553639	0.270729	7	GTCAAAG	GGTCAACG	-
GTCAAHS	MA1296.1	WRKY46	Xvis03_201984; Xvis03_209794	4	0.000770275	0.376664	7	GTCAAAG	CAAAGTCAACG	-
GTCAAHS	MA1312.1	WRKY47		2	0.00136255	0.666286	7	GTCAAAG	AAGTCAACGCCGGT	-
GTCAAHS	MA1088.1	WRKY48		3	0.000497943	0.243494	7	GTCAAAG	GAGGTCAACG	+
GTCAAHS	MA1317.1	WRKY50	Xvis03_214509; Xvis03_220179	6	0.00107822	0.527249	7	GTCAAAG	AAAAAAGTCAAAG	-
GTCAAHS	MA1305.1	WRKY55		3	0.0018199	0.889929	7	GTCAAAG	AAAGTCAACGCT	-
GTCAAHS	MA1089.1	WRKY57	Xvis03_200381	3	0.000444035	0.217133	7	GTCAAAG	AAAGTCAACG	+
GTCAAHS	MA1304.1	WRKY59		5	0.000134832	0.0659326	7	GTCAAAG	AAAAAGTCAAAG	+
GTCAAHS	MA1300.1	WRKY6	Xvis03_215220; Xvis03_201108; Xvis03_209315	12	0.0043141	2.1096	7	GTCAAAG	ATGTTAAAAAAAGTCAACG	-
GTCAAHS	MA1090.1	WRKY60		3	0.000323276	0.158082	7	GTCAAAG	CCGGTCAACGT	+
GTCAAHS	MA1091.1	WRKY62		2	0.00349488	1.709	6	GTCAAAG	TGGTCAAC	+
GTCAAHS	MA1092.1	WRKY63		2	0.0146874	7.18216	6	GTCAAAG	CGGTCAAC	+
GTCAAHS	MA1302.1	WRKY65	Xvis03_204587; Xvis03_207150; Xvis03_211384; Xvis03_213501; Xvis03_211410	4	0.00166238	0.812906	7	GTCAAAG	AAAAGTCAACG	+
GTCAAHS	MA1313.1	WRKY7		5	0.00242561	1.18612	7	GTCAAAG	AAAAAGTCAACGCT	-
GTCAAHS	MA1308.1	WRKY70	Xvis03_210487; Xvis03_217167; Xvis03_203971	4	0.00254672	1.24535	7	GTCAAAG	AAAAGTCAACGCT	-
GTCAAHS	MA1316.1	WRKY71	Xvis03_215653; Xvis03_221542	4	0.000939383	0.459359	7	GTCAAAG	AAAAGTCAACG	+
GTCAAHS	MA1093.1	WRKY75	Xvis03_200827; Xvis03_221600; Xvis03_223511	2	0.002863	1.40001	6	GTCAAAG	AAGTCAAC	+
GTCAAHS	MA1094.1	WRKY8		2	0.000333045	0.162859	7	GTCAAAG	AGGTCAACG	+
GTCAAHS	MA0589.1	ZAP1		6	0.0118804	5.80953	5	GTCAAAG	GGCTCGGTCAA	-
